# Covalent 14-3-3 Molecular Glues and Heterobifunctional Molecules Against Nuclear Transcription Factors and Regulators

**DOI:** 10.1101/2023.11.06.565850

**Authors:** Qian Shao, Tuong Nghi Duong, Inji Park, Daniel K. Nomura

## Abstract

14-3-3 proteins have the unique ability to bind and sequester a multitude of diverse phosphorylated signaling proteins and transcription factors. Many previous studies have shown that 14-3-3 interactions with specific phosphorylated substrate proteins can be enhanced through small-molecule natural product or fully synthetic molecular glue interactions. However, enhancing 14-3-3 interactions with both therapeutically intractable transcription factor substrates as well as potential neo-substrates to sequester and inhibit their function has remained elusive. One of the 14-3-3 proteins, 14-3-3σ or SFN, has a cysteine C38 at the substrate binding interface near sites where previous 14-3-3 molecular glues have been found to bind. In this study, we screened a fully synthetic cysteine-reactive covalent ligand library to identify molecular glues that enhance interaction of 14-3-3σ with not only druggable transcription factors such as estrogen receptor (ERα), but also challenging oncogenic transcription factors such as YAP and TAZ that are part of the Hippo transducer pathway. We identified a hit EN171 that covalently targets 14-3-3 to enhance 14-3-3 interactions with ERα, YAP, and TAZ leading to impaired estrogen receptor and Hippo pathway transcriptional activity. We further demonstrate that EN171 could not only be used as a molecular glue to enhance native protein interactions, but also could be used as a covalent 14-3-3 recruiter in heterobifunctional molecules to sequester nuclear neo-substrates such as BRD4 into the cytosol. Overall, our study reveals a covalent ligand that acts as a novel 14-3-3 molecular glue for challenging transcription factors such as YAP and TAZ and also demonstrates that these glues can be potentially utilized in heterobifunctional molecules to sequester nuclear neo-substrates out of the nucleus and into the cytosol to enable targeted protein localization.
