## Supplementary material for "Covalent 14-3-3 Molecular Glues and Heterobifunctional Molecules Against Nuclear Transcription Factors and Regulators": Table S1

### Sheet: Sheet1
EN-1	Z56791795	263.249
EN-2	Z786040720	405.523
EN-3	Z1139945350	426.476
EN-4	Z786037886	416.477
EN-5	Z1118844475	397.525
EN-6	EN300-1720461	368.343
EN-7	Z56782097	389.196
EN-8	Z440901426	352.394
EN-9	Z2517211950	179.219
EN-10	Z2285377943	243.306
EN-11	None
EN-12	Z1937821542	343.452
EN-13	Z1210284171	421.541
EN-14	Z2285378200	308.381
EN-15	Z875356630	412.511
EN-16	Z786059660	391.427
EN-17	Z2285377605	332.381
EN-18	Z2517277102	300.318
EN-19	Z2285377852	300.185
EN-20	Z2285377594	310.397
EN-21	Z2693921708	248.282
EN-22	Z1937968565	244.294
EN-23	Z2517205988	357.332
EN-24	Z2285377948	250.302
EN-25	Z786037688	416.546
EN-26	Z2285377806	289.379
EN-27	Z1937857958	324.38
EN-28	None
EN-29	Z1937966177	307.781
EN-30	Z2285378015	311.345
EN-31	Z2285378151	260.341
EN-32	Z2693798340	266.32
EN-33	Z2285377700	285.347
EN-34	Z2693798360	254.265
EN-35	Z2285378176	257.289
EN-36	Z2285377574	324.371
EN-37	Z2738323991	323.396
EN-38	Z1492364162	293.367
EN-39	Z2285378005	261.329
EN-40	Z2285378094	217.268
EN-41	Z1937919194	335.451
EN-42	Z2285377573	263.684
EN-43	Z2285378029	249.314
EN-44	Z875507436	466.541
EN-45	Z875396386	403.507
EN-46	Z2517212716	313.401
EN-47	Z2285377558	313.357
EN-48	Z2285377970	287.363
EN-49	Z2285377523	336.189
EN-50	Z2285377991	279.3
EN-51	Z1938200935	304.375
EN-52	Z2285377805	290.407
EN-53	Z2285377598	316.449
EN-54	Z2732399413	280.755
EN-55	Z2285378074	288.372
EN-56	Z2732399403	311.36
EN-57	Z2285377618	290.367
EN-58	Z1937838690	290.319
EN-59	Z1250724790	347.418
EN-60	Z2693798326	200.241
EN-61	Z2732399301	352.438
EN-62	Z786046124	487.625
EN-63	Z2732399397	319.405
EN-64	Z2517218918	251.374
EN-65	Z2285377369	309.344
EN-66	Z2285377396	338.407
EN-67	Z2285378088	278.283
EN-68	Z2285378092	329.371
EN-69	Z2285377615	323.392
EN-70	Z2176371173	323.179
EN-71	None
EN-72	Z2217101803	323.179
EN-73	Z56887648	308.746
EN-74	Z56886333	353.853
EN-75	Z1562126992	308.596
EN-76	Z56943812	332.19
EN-77	Z1481034632	365.93
EN-78	Z56968768	399.834
EN-79	Z56872028	304.133
EN-80	Z56938147	435.774
EN-81	Z56823915	395.659
EN-82	Z1354413029	350.809
EN-83	Z212045156	283.755
EN-84	Z235363003	295.766
EN-85	Z56889407	227.647
EN-86	Z220564228	263.728
EN-87	Z1562121036	253.729
EN-88	Z1562120668	281.783
EN-89	Z56347110	241.674
EN-90	Z1562120148	266.772
EN-91	Z2216781696	437.721
EN-92	Z85956703	287.743
EN-93	Z1562127042	265.662
EN-94	Z147433168	253.729
EN-95	Z111874904	269.728
EN-96	Z57986056	359.809
EN-97	Z203038636	271.744
EN-98	Z57990945	373.836
EN-99	Z85957075	263.671
EN-100	Z199538132	283.755
EN-101	Z57042000	281.739
EN-102	Z166605376	255.701
EN-103	Z56823660	437.721
EN-104	Z57991027	323.801
EN-105	Z212062956	306.543
EN-106	Z56995145	280.711
EN-107	Z57983105	343.81
EN-108	Z2738286498	253.305
EN-109	Z2517217439	211.261
EN-110	Z2738286504	253.305
EN-111	Z2517218696	273.279
EN-112	Z2738286046	246.266
EN-113	None
EN-114	Z2517211717	234.274
EN-115	Z2517212047	270.332
EN-116	Z2738284942	229.323
EN-117	Z2285377468	216.284
EN-118	Z826848230	278.396
EN-119	Z2285377996	249.291
EN-120	Z2738286052	246.266
EN-121	Z2738283796	213.28
EN-122	Z2738283106	198.172
EN-123	Z2738283283	203.241
EN-124	Z2738285154	232.239
EN-125	Z2517205878	233.267
EN-126	Z2517214072	240.303
EN-127	Z2517217632	231.295
EN-128	Z1938410935	241.294
EN-129	Z2738285400	235.674
EN-130	Z2738283960	216.24
EN-131	Z2848646162	154.194
EN-132	Z2738282920	194.259
EN-133	Z2285377924	197.259
EN-134	Z2285377902	195.262
EN-135	Z1938044299	289.331
EN-136	Z2285377712	247.319
EN-137	Z2738284217	219.288
EN-138	Z2738287274	269.266
EN-139	Z2738283444	207.233
EN-140	Z2738283291	203.245
EN-141	Z2896791566	241.294
EN-142	Z2517209384	256.371
EN-143	Z2517207184	278.783
EN-144	Z2738286644	256.28
EN-145	Z2738285725	241.334
EN-146	Z2752838409	267.373
EN-147	Z2738283355	205.217
EN-148	Z2738285299	233.698
EN-149	Z1937768910	202.257
EN-150	Z2285377643	209.249
EN-151	Z2285377785	224.329
EN-152	Z1938200681	247.273
EN-153	Z2285378037	308.403
EN-154	Z2517209795	237.328
EN-155	Z2517206195	217.268
EN-156	Z2738285942	245.257
EN-157	Z2738282863	193.246
EN-158	Z2896791111	258.346
EN-159	Z2738283312	204.229
EN-160	Z2738286856	259.353
EN-161	Z2517214471	274.324
EN-162	Z2738286326	250.273
EN-163	Z1938234894	222.313
EN-164	Z2285377780	240.347
EN-165	Z2738283857	215.243
EN-166	Z1938278304	221.687
EN-167	Z2285377504	194.238
EN-168	Z1938289966	222.313
EN-169	Z2285378209	194.238
EN-170	Z2738285129	231.317
EN-171	Z2738287333	270.376
EN-172	Z2738286171	248.257
EN-173	Z2738286075	246.31
EN-174	Z2738284839	228.295
EN-175	Z2896797617	286.356
EN-176	Z2517205870	219.24
EN-177	Z2517207935	139.198
EN-178	Z1938250997	234.259
EN-179	Z2693798302	274.295
EN-180	Z2738284716	226.326
EN-181	Z2693798283	169.224
EN-182	Z1938329699	235.287
EN-183	Z2517216719	235.262
EN-184	Z2285377810	198.222
EN-185	Z1171854355	208.217
EN-186	Z2285377485	208.261
EN-187	Z2738283371	205.232
EN-188	Z2848645364	193.29
EN-189	Z2517215297	250.367
EN-190	Z2517216208	171.265
EN-191	Z2517209037	171.196
EN-192	Z2848645112	168.196
EN-193	Z2738287520	276.34
EN-194	Z2738286091	246.332
EN-195	Z2738283077	197.238
EN-196	Z2732399408	254.33
EN-197	Z2517210683	244.294
EN-198	Z2285377415	272.392
EN-199	Z2517217253	267.306
EN-200	Z2738285132	231.32
EN-201	Z2285378128	207.273
EN-202	Z1938355572	171.265
EN-203	Z2285377907	193.29
EN-204	Z2738283453	207.273
EN-205	Z2517208666	221.26
EN-206	Z2738283599	209.289
EN-207	Z2517213627	278.327
EN-208	Z56771394	298.773
EN-209	Z56823641	407.695
EN-210	Z56823652	437.721
EN-211	Z56813252	328.799
EN-212	Z56813251	378.859
EN-213	Z56823899	391.696
EN-214	Z56948342	318.76
EN-215	Z56948345	302.761
EN-216	Z56813254	323.179
EN-217	Z57054220	292.722
EN-218	Z57054219	278.695
EN-219	Z56823627	456.565
EN-220	EN300-10060	383.835
EN-221	EN300-11176	328.755
EN-222	EN300-07549	364.854
EN-223	EN300-01794	344.798
EN-224	EN300-11175	294.763
EN-225	Z2738287523	276.355
EN-226	Z2517206878	260.341
EN-227	Z2517214815	250.367
EN-228	Z2738284041	217.268
EN-229	Z2896797607	272.329
EN-230	Z2738284767	227.329
EN-231	Z2738284783	228.251
EN-232	Z1275476352	302.359
EN-233	Z2738284220	220.15
EN-234	Z2848645007	189.205
EN-235	Z2285378182	237.259
EN-236	Z1938381692	167.208
EN-237	Z2285377720	295.814
EN-238	Z2738283221	201.269
EN-239	Z1937731548	260.337
EN-240	Z2517216079	285.265
EN-241	Z2738283607	209.289
EN-242	Z2738282480	181.195
EN-243	Z2738283029	196.25
EN-244	Z2517217299	195.262
EN-245	Z2738285396	235.67
EN-246	Z1938400040	217.272
EN-247	Z2738282277	169.249
EN-248	Z2896884391	192.222
EN-249	Z2285377505	221.304
EN-250	Z2517211876	280.349
EN-251	Z2738283985	216.284
EN-252	Z2285377868	194.238
EN-253	Z2285377342	224.329
EN-254	Z2285377550	221.325
EN-255	Z2738283311	204.22
EN-256	Z2738283181	201.225
EN-257	Z2517218293	221.687
EN-258	Z2517217080	239.319
EN-259	Z2848645783	169.224
EN-260	Z1938157870	245.278
EN-261	Z2517212777	241.356
EN-262	Z2738285721	241.334
EN-263	Z2285378091	280.393
EN-264	Z2738283105	197.303
EN-265	Z1937806459	194.278
EN-266	Z1938357163	207.66
EN-267	Z2738287275	269.266
EN-268	Z2517213654	270.376
EN-269	Z2285377949	193.206
EN-270	Z1937993029	207.317
EN-271	Z2285377817	164.208
EN-272	Z2738285744	242.278
EN-273	Z1938023316	279.767
EN-274	Z2738282504	181.235
EN-275	Z2738287065	263.312
EN-276	Z2517215683	208.261
EN-277	Z2517217612	235.287
EN-278	Z2738283369	205.232
EN-279	Z2738286710	257.333
EN-280	Z1938106141	151.169
EN-281	Z2848645838	183.251
EN-282	Z2517214253	245.326
EN-283	Z2285377588	281.4
EN-284	Z2285377747	241.294
EN-285	Z1938096528	240.328
EN-286	Z1937775164	234.28
EN-287	Z2517218484	265.334
EN-288	Z1938080420	260.297
EN-289	Z2738284303	221.3
EN-290	Z2738282224	167.208
EN-291	Z2517212089	205.261
EN-292	Z2738282652	188.19
EN-293	Z2738284966	230.267
EN-294	Z2738286549	254.333
EN-295	Z2738282135	153.181
EN-296	Z1938026491	237.686
EN-297	Z1938022729	165.196
EN-298	Z2738285350	235.258
EN-299	Z2738286170	248.257
EN-300	Z1938034530	210.277
EN-301	Z2517211840	203.241
EN-302	Z1938437589	217.268
EN-303	Z2848645527	185.292
EN-304	Z2848645316	237.259
EN-305	Z2517215672	179.263
EN-306	Z2738283733	212.249
EN-307	Z2517214083	232.305
EN-308	Z2517213330	288.347
EN-309	Z2738283442	207.233
EN-310	Z2517213548	278.739
EN-311	Z2517209107	249.285
EN-312	Z2848645893	179.263
EN-313	Z2517209383	230.311
EN-314	Z2738283185	201.229
EN-315	Z2738285187	232.287
EN-316	Z2738284087	217.272
EN-317	Z1937894284	216.24
EN-318	Z2738283996	216.284
EN-319	Z2738284285	221.26
EN-320	Z2738284008	216.284
EN-321	Z204509074	201.269
EN-322	Z2738283293	203.245
EN-323	Z2738282551	182.248
EN-324	Z2738282501	181.235
EN-325	Z2517211679	246.27
EN-326	Z2738283365	205.232
EN-327	Z2517212911	205.261
EN-328	Z2738285223	233.242
EN-329	Z2738284096	217.29
EN-330	Z2738286712	257.337
EN-331	Z2738282385	179.179
EN-332	Z1937833942	216.284
EN-333	Z2517213538	249.314
EN-334	Z2517214774	219.288
EN-335	Z1937865731	191.23
EN-336	Z1937741167	178.191
EN-337	Z1938332566	224.304
EN-338	Z2738284911	229.323
EN-339	Z2517209136	267.332
EN-340	Z1938285133	209.289
EN-341	Z2517216698	224.304
EN-342	Z2738283953	216.24
EN-343	Z2738284969	230.267
EN-344	Z2738282228	167.208
EN-345	Z2848644898	194.234
EN-346	Z2738283506	208.261
EN-347	Z2738284296	221.26
EN-348	Z2738285331	234.303
EN-349	Z2517206073	236.34
EN-350	Z2738283439	207.233
EN-351	Z2738285802	243.306
EN-352	Z2517211714	212.293
EN-353	Z1938105419	223.316
EN-354	Z2738287306	269.703
EN-355	Z1938019174	236.34
EN-356	Z1938307966	252.343
EN-357	Z2285378244	242.282
EN-358	Z2453049015	310.756
EN-359	Z2517212999	259.305
EN-360	Z2517212018	222.313
EN-361	Z2738286844	259.349
EN-362	Z2517215748	249.314
EN-363	Z2848645027	217.29
EN-364	Z2517213824	206.249
EN-365	Z2738284542	223.659
EN-366	Z2848645637	182.223
EN-367	Z2738286892	260.293
EN-368	Z1938370110	223.297
EN-369	Z1937761664	289.36
EN-370	Z2738285463	236.702
EN-371	Z2517207213	274.349
EN-372	Z2738286535	254.289
EN-373	Z2738287154	265.744
EN-374	Z2517217177	239.365
EN-375	Z2738283155	199.25
EN-376	Z2848645596	201.247
EN-377	Z2517217652	290.31
EN-378	Z2738284983	230.267
EN-379	Z2738285567	238.312
EN-380	Z2738284156	219.231
EN-381	Z2738285000	230.267
EN-382	Z2235129356	224.304
EN-383	Z2738284203	219.288
EN-384	Z2517214305	245.322
EN-385	Z2738284637	225.288
EN-386	Z2738284365	222.313
EN-387	Z2738284002	216.284
EN-388	Z2738282976	195.262
EN-389	Z2738286827	259.309
EN-390	Z2738283493	208.261
EN-391	Z2517217570	291.347
EN-392	Z2517207835	274.32
EN-393	Z2738284072	217.268
EN-394	Z1937925921	244.294
EN-395	Z1938087826	182.248
EN-396	Z2738286401	251.355
EN-397	Z2738283389	205.282
EN-398	Z2517214657	219.259
EN-399	Z2517218773	260.297
EN-400	Z2738283325	204.254
EN-401	Z2517215072	179.223
EN-402	Z2738284774	228.251
EN-403	Z2517209080	210.277
EN-404	Z2517217434	179.263
EN-405	Z1938040507	155.197
EN-406	Z2738282906	194.234
EN-407	Z2517214458	201.176
EN-408	Z2738283868	215.256
EN-409	Z2517214834	219.259
EN-410	Z2738286310	250.22
EN-411	Z2517217444	195.262
EN-412	Z2738284293	221.26
EN-413	Z1938244616	222.313
EN-414	Z1938337348	225.357
EN-415	Z2517212341	231.295
EN-416	Z2738283866	215.252
EN-417	Z2738287651	281.359
EN-418	Z2738282984	195.262
EN-419	Z2517208522	180.211
EN-420	Z1938061739	246.31
EN-421	Z1937961956	245.326
EN-422	Z2517216936	219.288
EN-423	Z2517208134	266.322
EN-424	Z2738287091	264.235
EN-425	Z1938445455	232.287
EN-426	Z826846894	279.365
EN-427	Z2738285877	244.294
EN-428	Z2738285242	233.271
EN-429	Z2738283440	207.233
EN-430	Z2848645733	182.223
EN-431	Z2848645433	189.205
EN-432	Z2848645547	178.191
EN-433	Z2738282393	179.179
EN-434	Z2738283223	202.213
EN-435	Z2517207583	294.782
EN-436	Z2738286745	258.321
EN-437	Z2848645811	197.303
EN-438	Z2517209072	230.311
EN-439	Z2738285176	232.283
EN-440	Z1938239254	233.336
EN-441	Z1937787527	259.305
EN-442	Z2738282503	181.235
EN-443	Z2517215823	195.262
EN-444	Z2517215618	193.21
EN-445	Z57035614	248.257
EN-446	Z57035619	230.267
EN-447	Z57982186	257.293
EN-448	Z2517207691	244.294
EN-449	Z239550238	230.267
EN-450	Z57043669	288.756
EN-451	Z362763704	183.157
EN-452	Z367678572	191.186
EN-453	Z62437119	257.293
EN-454	Z425485086	165.167
EN-455	Z444349882	191.186
EN-456	Z763030014	205.213
EN-457	Z276666580	167.252
EN-458	Z394693568	152.153
EN-459	Z1259341080	190.674
EN-460	Z1262327537	147.177
EN-461	Z1263602357	165.167
EN-462	Z1263714045	181.622
EN-463	Z1266854823	161.204
EN-464	Z1269638485	183.157
EN-465	Z1270207950	241.674
EN-466	Z1270207957	221.256
EN-467	Z1270207958	177.203
EN-468	Z1270207969	179.194
EN-469	Z1270446307	179.194
EN-470	Z1270446327	179.194
EN-471	Z1270446330	172.187
EN-472	Z1270446338	237.255
EN-473	Z1270482301	195.193
EN-474	Z1270502318	177.203
EN-475	Z1270502320	179.194
EN-476	Z1272096614	206.632
EN-477	Z1272744181	177.203
EN-478	Z1274462795	241.674
EN-479	Z1281657970	180.182
EN-480	Z1295580421	221.256
EN-481	Z1357774205	215.174
EN-482	Z1357902351	236.29
EN-483	Z1362203433	262.284
EN-484	Z1480670571	205.189
EN-485	Z62467778	280.349
EN-486	Z1837073418	148.165
EN-487	Z1852289473	181.622
EN-488	Z1937738070	207.229
EN-489	Z2043306571	149.153
EN-490	Z2130640725	259.305
EN-491	Z2156111450	218.212
EN-492	Z381405528	231.251
EN-493	Z1937730003	190.202
EN-494	Z2491497357	215.174
EN-495	Z1937861875	241.294
EN-496	Z2517277109	226.279
EN-497	Z2517277114	260.724
EN-498	Z2517217441	258.343
EN-499	Z2517213820	219.288
EN-500	Z2517277057	218.278
EN-501	Z2517277100	288.376
EN-502	Z2517277042	241.294
EN-503	Z2517277062	233.315
EN-504	Z1937720406	161.204
EN-505	Z2517217708	205.213
EN-506	Z235353837	165.167
EN-507	Z2285377906	276.311
EN-508	Z1937964398	232.287
EN-509	Z1171855392	239.3
EN-510	Z2285377329	310.375
EN-511	Z2285377749	168.196
EN-512	Z2285377443	244.294
EN-513	Z2285377642	230.267
EN-514	Z1938028596	268.316
EN-515	Z2517211534	288.347
EN-516	Z2285377424	245.253
EN-517	Z2517211984	237.23
EN-518	Z2517206354	271.32
EN-519	Z2693798235	248.307
EN-520	Z2693921714	184.195
EN-521	Z2285377975	217.268
EN-522	Z2693798358	269.297
EN-523	Z2285377915	234.255
EN-524	Z2517208581	179.223
EN-525	Z2738286324	250.273
EN-526	Z2738285313	234.274
EN-527	Z1938110043	217.268
EN-528	Z2738285195	232.308
EN-529	Z2738287014	262.313
EN-530	Z276665414	205.213
EN-531	Z2738286625	256.183
EN-532	Z2738285497	237.249
EN-533	Z2738282703	189.236
EN-534	Z2738286346	250.367
EN-535	Z1938426464	282.702
EN-536	Z2848644977	187.242
EN-537	Z1937763618	203.241
EN-538	Z2738282522	182.223
EN-539	Z2738283998	216.284
EN-540	Z2517209426	221.231
EN-541	Z1938082573	262.378
EN-542	Z2738285206	233.193
EN-543	Z2738283994	216.284
EN-544	Z2738287063	263.312
EN-545	Z2738286367	251.276
EN-546	Z1938354565	266.247
EN-547	Z2738286909	260.337
EN-548	Z2738284705	226.279
EN-549	Z2738283810	214.224
EN-550	Z2517215293	208.286
EN-551	Z2738282643	187.242
EN-552	Z2517216302	233.336
EN-553	Z2738284218	219.309
EN-554	Z2517217500	227.329
EN-555	Z2738284215	219.288
EN-556	Z2738285372	235.262
EN-557	Z2517215394	251.355
EN-558	Z2738286709	257.333
EN-559	Z2738287723	284.281
EN-560	Z2738286521	254.261
EN-561	Z2738283802	213.302
EN-562	Z2738285436	236.25
EN-563	Z2738282624	187.198
EN-564	Z2517212312	201.269
EN-565	Z2738283497	208.261
EN-566	Z2517215309	235.714
EN-567	Z2738283276	203.232
EN-568	Z1937889973	205.261
EN-569	Z1937915790	237.328
EN-570	Z2738284187	219.259
EN-571	Z1937728034	234.274
EN-572	Z2738286519	253.704
EN-573	Z2738284267	221.231
EN-574	Z1937923651	276.311
EN-575	Z1938043321	180.207
EN-576	Z2738285772	242.322
EN-577	Z2738286220	248.713
EN-578	Z2738286893	260.293
EN-579	Z2738286169	248.257
EN-580	Z2848645682	203.241
EN-581	Z1938443454	237.686
EN-582	Z1937921791	227.267
EN-583	Z2738284179	219.259
EN-584	Z2738285568	238.312
EN-585	Z2738285416	235.714
EN-586	Z2738285748	242.278
EN-587	Z2738283582	209.274
EN-588	Z2738285262	233.286
EN-589	Z2901973343	171.199
EN-590	Z2285377341	247.294
EN-591	Z2517206666	148.165
EN-592	Z1937866427	265.357
EN-593	Z2285377930	258.343
EN-594	Z2693921711	268.345
EN-595	Z1938352888	244.338
EN-596	Z2285378159	206.245
EN-597	Z2285377857	220.276

### Sheet: Sheet2
compound	% of control
DKM 2-100	95.7841
DKM 2-101	93.086
DKM 2-102	86.3406
DKM 2-103	102.53
DKM 2-106	91.7369
DKM 2-107	93.086
DKM 2-108	93.086
DKM 2-109	90.3879
DKM 2-110	86.3406
DKM 2-111	95.7841
DKM 2-113	97.1332
DKM 2-114	99.8314
DKM 2-116	102.53
DKM 2-117	97.1332
DKM 2-119	64.7555
DKM 2-120	98.4823
DKM 2-31	90.3879
DKM 2-32	93.086
DKM 2-33	86.3406
DKM 2-34	94.4351
DKM 2-37	79.5953
DKM 2-39	105.228
DKM 2-40	94.4351
DKM 2-42	84.9916
DKM 2-43	86.3406
DKM 2-47	80.9444
DKM 2-48	83.6425
DKM 2-49	95.7841
DKM 2-50	84.9916
DKM 2-52	96.5986
DKM 2-58	94.4351
DKM 2-59	93.086
DKM 2-60	95.7841
DKM 2-62	89.0388
DKM 2-67	91.1565
DKM 2-71	95.2381
DKM 2-72	85.7143
DKM 2-76	95.2381
DKM 2-79	95.2381
DKM 2-80	92.517
DKM 2-83	96.5986
DKM 2-84	86.3406
DKM 2-85	82.2934
DKM 2-86	93.086
DKM 2-87	99.8314
DKM 2-90	99.3197
DKM 2-91	87.0748
DKM 2-93	88.4354
DKM 2-94	87.0748
DKM 2-95	101.18
DKM 2-97	94.4351
DKM 2-98	91.7369
DKM 3-10	98.4823
DKM 3-11	102.53
DKM 3-12	97.1332
DKM 3-13	90.3879
DKM 3-15	91.7369
DKM 3-16	83.6425
DKM 3-22	99.3197
DKM 3-29	103.879
DKM 3-3	87.6897
DKM 3-30	94.4351
DKM 3-31	102.53
DKM 3-32	93.086
DKM 3-36	78.2462
DKM 3-4	97.1332
DKM 3-41	89.0388
DKM 3-42	90.3879
DKM 3-43	84.9916
DKM 3-5	87.6897
DKM 3-7	86.3406
DKM 3-70	91.7369
DKM 3-8	80.9444
DKM 3-9	87.6897
EN1	106.452
EN10	107.766
EN100	89.3668
EN101	94.6237
EN102	97.2521
EN103	74.9104
EN104	102.509
EN105	78.853
EN106	94.6237
EN108	96.7742
EN109	96.7742
EN110	104.839
EN111	85.4839
EN112	204.839
EN113	112.903
EN114	98.3871
EN115	101.613
EN116	101.613
EN117	111.29
EN118	120.968
EN119	104.839
EN12	97.2521
EN120	96.7742
EN121	104.839
EN122	116.129
EN123	104.839
EN124	98.3871
EN125	100
EN126	112.903
EN127	106.452
EN128	83.871
EN129	96.7742
EN13	136.679
EN130	101.613
EN131	100
EN132	116.129
EN133	83.871
EN134	91.9355
EN135	95.1613
EN136	93.5484
EN137	98.3871
EN138	101.613
EN139	112.903
EN14	97.2521
EN140	91.9355
EN141	117.742
EN142	108.065
EN143	129.032
EN144	100
EN145	103.226
EN146	101.613
EN147	111.29
EN148	85.4839
EN149	108.065
EN15	121.212
EN15	113.023
EN150	100
EN151	114.516
EN152	116.129
EN153	93.5484
EN154	91.9355
EN155	103.226
EN156	119.355
EN157	98.3871
EN158	119.355
EN159	91.9355
EN16	97.2521
EN160	114.516
EN161	100
EN162	90.3226
EN163	116.129
EN164	117.742
EN165	106.452
EN166	100
EN167	109.677
EN168	112.903
EN169	106.452
EN17	119.594
EN170	93.5484
EN171	511.29
EN172	108.065
EN173	106.452
EN174	88.7097
EN175	91.9355
EN176	103.226
EN177	106.452
EN178	96.7742
EN179	96.7742
EN18	99.8805
EN180	109.677
EN181	95.1613
EN182	108.065
EN183	90.3226
EN184	103.226
EN185	104.839
EN186	108.065
EN187	85.4839
EN188	107.042
EN189	109.859
EN19	105.137
EN190	100
EN191	94.3662
EN192	94.3662
EN193	102.817
EN194	92.9577
EN195	98.5915
EN196	101.408
EN197	107.042
EN198	105.634
EN199	102.817
EN2	89.3668
EN20	93.3094
EN200	107.042
EN201	104.225
EN202	100
EN203	107.042
EN204	107.042
EN205	104.225
EN206	107.042
EN207	95.7746
EN208	102.817
EN209	98.5915
EN21	81.4815
EN210	94.3662
EN211	102.817
EN212	88.7324
EN213	102.817
EN214	108.451
EN215	90.1408
EN216	85.9155
EN217	107.042
EN218	176.309
EN218	136.62
EN219	92.9577
EN22	97.2521
EN220	111.268
EN221	91.5493
EN222	94.3662
EN223	121.212
EN223	115.493
EN224	98.5915
EN225	89.0805
EN226	93.3908
EN227	104.885
EN228	94.8276
EN229	90.5172
EN23	99.8805
EN230	97.7011
EN231	93.3908
EN232	116.379
EN233	104.885
EN234	99.1379
EN235	93.3908
EN236	106.322
EN237	102.011
EN238	102.011
EN239	117.816
EN24	91.9952
EN240	104.885
EN241	102.011
EN242	93.3908
EN243	107.759
EN244	102.011
EN245	87.6437
EN246	99.1379
EN247	80.4598
EN248	102.011
EN249	100.575
EN25	98.5663
EN250	97.7011
EN251	110.632
EN252	91.954
EN253	104.885
EN254	94.8276
EN255	94.8276
EN256	104.885
EN257	103.448
EN258	99.1379
EN259	103.448
EN26	77.5388
EN260	103.448
EN261	93.3908
EN262	87.6437
EN263	110.632
EN264	103.448
EN265	87.6437
EN266	96.2644
EN267	96.2644
EN268	90.5172
EN269	93.3908
EN27	99.8805
EN270	86.2069
EN271	209.77
EN272	84.7701
EN273	114.943
EN274	99.1379
EN275	87.6437
EN276	91.954
EN277	102.011
EN278	101.205
EN279	101.205
EN28	103.823
EN280	94.7791
EN281	104.418
EN282	97.992
EN283	109.237
EN284	104.418
EN285	101.205
EN286	110.843
EN287	109.237
EN288	106.024
EN289	107.631
EN29	99.8805
EN290	110.843
EN291	118.876
EN292	97.992
EN293	97.992
EN294	125.301
EN295	97.992
EN296	91.5663
EN297	99.5984
EN298	102.811
EN299	106.024
EN3	107.766
EN30	98.5663
EN300	108.815
EN300	128.514
EN301	94.7791
EN302	122.088
EN303	115.663
EN304	86.747
EN305	112.45
EN306	97.7961
EN306	114.056
EN307	104.418
EN308	115.663
EN309	88.3534
EN310	107.631
EN311	106.024
EN312	104.418
EN313	109.237
EN314	97.992
EN315	107.631
EN316	94.7791
EN317	104.418
EN318	101.205
EN319	96.3855
EN32	101.195
EN320	109.237
EN321	99.5984
EN322	101.205
EN323	89.5317
EN323	97.992
EN324	106.024
EN325	152.61
EN326	104.418
EN327	99.5984
EN328	117.269
EN329	126.908
EN33	99.8805
EN330	102.811
EN331	94.7791
EN332	107.631
EN333	97.992
EN334	97.992
EN335	106.024
EN336	107.631
EN337	106.024
EN338	157.43
EN339	94.7791
EN340	107.631
EN341	114.056
EN342	86.747
EN343	109.237
EN344	93.1727
EN345	109.237
EN346	83.5341
EN347	75.502
EN348	144.578
EN349	160.643
EN35	105.137
EN350	97.992
EN351	97.992
EN352	109.237
EN353	109.237
EN354	96.3855
EN355	136.546
EN356	102.811
EN357	101.205
EN358	101.493
EN359	98.5075
EN36	105.137
EN360	92.5373
EN361	92.5373
EN362	97.0149
EN363	89.5522
EN364	104.478
EN365	100
EN366	91.0448
EN367	101.493
EN368	116.418
EN369	92.5373
EN37	103.823
EN370	83.5821
EN371	94.0299
EN372	105.97
EN373	107.463
EN374	101.493
EN375	101.493
EN376	86.5672
EN377	83.5821
EN378	102.985
EN379	95.5224
EN38	99.8805
EN380	107.463
EN381	98.5075
EN382	104.478
EN383	108.955
EN384	105.97
EN385	117.91
EN386	111.57
EN386	100
EN387	101.493
EN388	102.985
EN389	107.463
EN39	123.536
EN390	98.5075
EN391	104.478
EN392	104.478
EN393	95.5224
EN394	95.5224
EN395	98.5075
EN396	111.94
EN397	107.463
EN398	92.5373
EN399	110.448
EN4	103.823
EN40	103.823
EN400	98.5075
EN401	101.493
EN402	102.985
EN403	88.0597
EN404	100
EN405	102.985
EN406	85.0746
EN407	88.0597
EN408	77.6119
EN409	92.5373
EN410	104.478
EN411	91.0448
EN412	94.0299
EN413	85.0746
EN414	105.97
EN415	104.478
EN416	97.0149
EN417	86.5672
EN418	79.1045
EN419	91.0448
EN420	92.5373
EN421	141.791
EN422	86.5672
EN423	100
EN424	97.0149
EN425	91.0448
EN426	86.5672
EN427	86.5672
EN428	101.493
EN429	89.5522
EN43	89.3668
EN430	94.0299
EN431	108.955
EN432	98.5075
EN433	94.0299
EN434	102.985
EN435	95.5224
EN436	83.5821
EN437	92.5373
EN438	103.359
EN439	100.603
EN44	102.509
EN440	103.359
EN441	88.1998
EN442	106.115
EN443	100.603
EN444	104.737
EN445	117.14
EN446	104.737
EN447	103.359
EN448	107.494
EN449	107.494
EN45	95.9379
EN450	110.25
EN451	110.25
EN452	100.603
EN453	107.494
EN454	101.981
EN455	99.2248
EN456	97.8467
EN457	90.9561
EN458	88.1998
EN459	117.14
EN46	102.509
EN460	92.3342
EN461	119.897
EN462	110.25
EN463	110.25
EN464	108.872
EN465	107.494
EN466	111.628
EN467	108.872
EN468	103.359
EN469	99.2248
EN47	93.3094
EN470	101.981
EN471	104.737
EN472	103.359
EN473	103.359
EN474	107.494
EN475	97.8467
EN476	97.8467
EN477	108.872
EN478	110.25
EN479	100.603
EN48	91.9952
EN480	113.006
EN481	106.115
EN482	104.737
EN483	101.981
EN484	101.981
EN485	104.737
EN486	101.981
EN487	96.4686
EN488	101.981
EN489	117.14
EN49	91.9952
EN490	110.25
EN491	107.494
EN492	113.006
EN493	97.8467
EN494	104.683
EN494	106.115
EN495	93.7123
EN496	114.384
EN497	115.762
EN498	104.737
EN499	106.115
EN5	107.766
EN50	90.681
EN500	106.115
EN501	106.115
EN502	96.4686
EN503	108.872
EN504	104.737
EN505	107.494
EN506	97.8467
EN507	84.0655
EN508	96.4686
EN509	95.0904
EN51	114.337
EN510	75.7967
EN511	107.494
EN512	95.0904
EN513	107.494
EN514	99.2248
EN515	104.737
EN516	93.7123
EN517	101.981
EN518	90.9561
EN519	103.359
EN52	107.766
EN520	97.8467
EN521	103.359
EN522	93.7123
EN523	90.9561
EN524	104.737
EN525	108.872
EN526	92.3342
EN527	100.603
EN528	93.7123
EN529	108.872
EN53	93.3094
EN530	89.578
EN531	119.897
EN532	101.981
EN533	111.628
EN534	101.981
EN535	111.628
EN536	93.7123
EN537	97.8467
EN538	88.1998
EN539	84.0655
EN54	91.9952
EN540	81.3092
EN541	101.981
EN542	103.359
EN543	101.981
EN544	117.14
EN545	88.1998
EN546	88.1998
EN547	93.7123
EN548	97.8467
EN549	92.3342
EN55	105.137
EN550	97.8467
EN551	103.359
EN552	88.1998
EN553	97.8467
EN554	101.981
EN555	93.7123
EN556	99.2248
EN557	99.2248
EN558	100.603
EN559	93.7123
EN560	106.115
EN561	104.737
EN562	101.981
EN563	95.0904
EN564	111.628
EN565	100.603
EN566	97.8467
EN567	96.4686
EN568	85.4436
EN569	86.8217
EN57	113.023
EN570	97.8467
EN571	111.628
EN572	108.872
EN573	106.115
EN574	103.359
EN575	97.8467
EN576	89.578
EN577	88.1998
EN578	108.872
EN579	92.3342
EN58	98.5663
EN580	86.8217
EN581	103.359
EN582	103.359
EN583	90.9561
EN584	99.2248
EN585	95.0904
EN586	84.0655
EN587	110.25
EN588	106.115
EN589	96.4686
EN59	116.965
EN590	95.0904
EN591	89.578
EN592	95.0904
EN593	99.2248
EN594	104.737
EN595	103.359
EN596	95.0904
EN597	89.578
EN6	97.2521
EN60	81.4815
EN61	95.9379
EN62	107.766
EN63	93.3094
EN64	91.9952
EN65	99.8805
EN66	103.823
EN67	109.08
EN68	99.8805
EN69	94.6237
EN7	93.3094
EN70	93.3094
EN71	110.394
EN72	73.5962
EN74	109.08
EN75	90.681
EN78	103.823
EN8	126.722
EN8	136.679
EN80	94.6237
EN82	115.651
EN83	90.681
EN84	95.9379
EN85	103.823
EN86	291.756
EN87	101.195
EN88	119.594
EN89	91.9952
EN9	103.823
EN90	102.509
EN93	95.9379
EN94	106.452
EN95	94.6237
EN96	120.908
EN97	101.195
EN98	106.452
EN99	94.6237
IGA 1-12	96.5986
IGA 1-14	93.8776
IGA 1-15	92.517
IGA 1-26	88.4354
M-EN1	107.438
M-EN10	103.306
M-EN11	107.438
M-EN12	108.815
M-EN13	114.325
M-EN14	119.835
M-EN15	106.061
M-EN16	217.631
M-EN17	136.364
M-EN18	129.477
M-EN19	110.193
M-EN2	112.948
M-EN20	97.7961
M-EN21	106.061
M-EN22	106.061
M-EN23	123.967
M-EN24	103.306
M-EN25	106.061
M-EN26	121.212
M-EN27	96.4187
M-EN28	103.306
M-EN29	122.59
M-EN3	96.4187
M-EN30	97.7961
M-EN31	121.212
M-EN32	110.193
M-EN33	84.022
M-EN34	100.551
M-EN35	110.193
M-EN36	101.928
M-EN37	103.306
M-EN38	139.118
M-EN39	104.683
M-EN4	95.0413
M-EN40	157.025
M-EN41	90.9091
M-EN42	118.457
M-EN43	125.344
M-EN44	101.928
M-EN45	99.1736
M-EN46	93.6639
M-EN47	136.364
M-EN48	121.212
M-EN5	106.061
M-EN6	97.7961
M-EN7	97.7961
M-EN8	103.306
M-EN9	107.438
NF3-177-2P	111.547
NF3-184-1P	93.7644
NF3-184-2P	96.9977
NF3-191-1P	82.448
NF3-191-2P	96.9977
NF3-191-3P	118.014
NF3-191-4P	119.63
NF3-191-5P	75.9815
NF3-191-7P	98.6143
NF3-198-1P	88.9145
NF3-198-3P	118.014
NF3-198-4P	113.164
NF3-204-1P	106.697
NF3-204-2P	121.247
NF3-204-3P	121.247
NF3-205-3P	103.464
NF3-207-1P	114.781
NF3-208P	118.014
NF3-215P	104.134
NF3-220P	94.0568
NF3-221P	101.848
NF3-230-1P	116.397
NF3-230-2P	101.848
NF3-230-3P	96.9977
NF3-230-7P	98.6143
NF3-231-4P	95.3811
NF3-231-5P	111.547
NF3-231-6P	113.164
NF3-231-8P	84.0647
NF3-233-2P	98.6143
NF3-233-3P	90.5312
NF3-238-2P	77.5982
NF3-240P	105.081
NF3-243-2P	103.464
NF3-245-2P	113.164
NF3-271P	100.775
NF3-273-1P	110.853
NF3-273-2P	127.649
NF3-273-3P	92.3773
NF3-273-4P	109.173
NF3-274-6P	100.775
NF3-274-7P	100.775
NF3-274-8P	104.134
NF3-282-2P	89.0181
NF3-285-2p	94.0568
NF3-291-1P	89.0181
NF3-291-2P	117.571
NF3-291-3P	100.775
NF3-291-4P	100.775
NF3-293P	110.853
NF3-299P	94.0568
NF4-1-1P	100.775
NF4-1-2P	90.6977
NF4-3P	97.416
NF4-4	90.6977
NF4-8-1P	105.814
NF4-8-2P	104.134
TRH 1-115	101.18
TRH 1-12	91.7369
TRH 1-129	91.7369
TRH 1-13	97.1332
TRH 1-133	106.122
TRH 1-134	85.7143
TRH 1-135	100.68
TRH 1-140	88.4354
TRH 1-143	97.9592
TRH 1-145	95.2381
TRH 1-149	88.4354
TRH 1-152	103.401
TRH 1-155	93.8776
TRH 1-156	91.1565
TRH 1-160	89.7959
TRH 1-162	106.122
TRH 1-163	270.748
TRH 1-167	91.1565
TRH 1-168	88.4354
TRH 1-17	102.041
TRH 1-170	85.7143
TRH 1-170	102.041
TRH 1-171	96.5986
TRH 1-176	92.517
TRH 1-177	91.1565
TRH 1-178	91.1565
TRH 1-179	106.122
TRH 1-189	99.3197
TRH 1-19	95.7841
TRH 1-191	103.401
TRH 1-194	87.0748
TRH 1-196	92.517
TRH 1-20	89.0388
TRH 1-23	88.4354
TRH 1-27	101.18
TRH 1-32	93.086
TRH 1-50	95.7841
TRH 1-51	106.122
TRH 1-53	85.7143
TRH 1-54	101.18
TRH 1-55	92.517
TRH 1-56	79.5953
TRH 1-57	227.993
TRH 1-58	86.3406
TRH 1-59	84.9916
TRH 1-60	80.9444
TRH 1-65	78.2462
TRH 1-68	95.7841
TRH 1-70	101.18
TRH 1-74	102.53
TRH 1-78	91.1565
VHV-G-10	124.48
VHV-G-107	102.455
VHV-G-113	85.6589
VHV-G-114	87.3385
VHV-G-121	99.0956
VHV-G-13	90.5312
VHV-G-131	85.6589
VHV-G-132	555.943
VHV-G-133	90.6977
VHV-G-138	97.416
VHV-G-14	106.697
VHV-G-16	101.848
VHV-G-19	90.5312
VHV-G-23	103.464
VHV-G-24	111.547
VHV-G-26	98.6143
VHV-G-36	101.848
VHV-G-37	127.714
VHV-G-39	129.33
VHV-G-40	106.697
VHV-G-64	113.164
VHV-G-65	93.7644
VHV-G-70	98.6143
VHV-G-71	118.014
VHV-G-78	119.63
VHV-G-79	122.864
VHV-G-80	122.864
VHV-G-81	95.3811
VHV-G-83	113.164
VHV-G-84	108.314
VHV-G-85	85.6813
VHV-G-88	114.781
YP 1-1	87.0748
YP 1-16	89.7959
YP 1-18	87.0748
YP 1-22	81.6327
YP 1-23	346.939
YP 1-24	99.3197
YP 1-25	92.517
YP 1-26	100.68
YP 1-31	97.9592
YP 1-36	102.041
YP 1-37	89.7959
YP 1-38	85.7143
YP 1-39	91.1565
YP 1-40	93.8776
YP 1-42	95.2381
YP 1-44	87.0748
YP1-19	88.4354
